# Induce Pluripotency via Specific distal enhancer-promoter associations

**DOI:** 10.1101/2021.06.09.447809

**Authors:** Xiusheng Zhu, Lei Huang, Dongwei Li, Jing Luo, Qitong Huang, Xueyan Wang, Yubo Zhang

## Abstract

Induced pluripotent stem cell (iPSC) technology promises to be an inexhaustible source of any type of cell needed for therapeutic and research purposes. It is unclear that how distal enhancer-promoter associations/ 3D chromatin conformation involving in the capacity of self-renewal and pluripotency maintenance. In this study, we have selected a few defined enhancer-promoter associations. After screening of enhancer specificity and activity individually, we design the different combinations and transfect these enhancers into the MEF cells. We simultaneously transfect 7 determined enhancers which represents various specific distal chromatin associations into a GFP tracing MEF cell line. We observe that the MEF cells start generating iPS-like clones at day 22. Importantly, our validations with three germ layer marker genes and *in vitro* experiments have further confirmed the pluripotency of these clones. Here, our study proposes a potential *de novo* method of a low-genetic risk iPS generation by introducing spatiotemporal distal chromatin associations. This result also paves out the way on utilizing 3D genomic information to alter cell identity and reprogramming for potential therapeutic strategy.
