## Supplementary material for "Induce Pluripotency via Specific distal enhancer-promoter associations": enhancer site

### Sheet: Sheet1
Target gene	enhancer	chr	start	end	span	Cell specificity	Features
sox2	e1(SE1)	chr3	34656590	34657598	1009	ES speicific	Distant interaction >90 Kb; p300 binding
sox2	e2(SE2)	chr3	34342406	34344100	1695	NP specific	Dsitant interaction >200 Kb, p300 bindnig in NSC
sox2	e3(SE3)	chr3	34562477	34563357	881	ES, NP and NS	intronic
oct4	e4(OE1)	chr17	35622426	35623338	913	ES specific	p300 binding, no conservation
klf4	e5(KE1)	chr4	55527598	55528553	956	ES speicific	p300 binding
klf4	e6(KE2)	chr4	55663709	55664620	912	ES specific	p300 binding
oct4	e7(OE2)	chr17	35639453	35641591	2139	ES speicific	p300 binding
nanog	e8(NE1)	chr6	122652070	122654308	2239	ES specific	p300 binding
nanog	e9(NE2)	chr6	122619081	122620092	1012	ES speicific	p300 binding
			The above annotations are from the mouse mm9 genome
